# Long-term maintenance of H3K27me3 in postmitotic neurons is dispensable for gene expression regulation

**DOI:** 10.64898/2026.05.05.722847

**Authors:** Irma Laas, Matthew R. Paul, Natarajan Bhanu, Lijuan Feng, Eve-Ellen Govek, Benjamin A. Garcia, Thomas S. Carroll, C. David Allis, Mary E. Hatten, Kärt Mätlik

## Abstract

Neuronal maturation is associated with extensive changes in gene expression and chromatin organization. However, the molecular mechanisms that control the epigenetic landscape in terminally differentiated neurons remain poorly understood. Here, we show that maturing cerebellar granule cells undergo a striking and specific increase in the levels of the repressive histone modification H3K27me3 across different genomic regions, including individual genes, broad intergenic regions, and gene clusters. The accumulation of H3K27me3 coincides with a developmental switch from EZH2 to EZH1 and colocalizes with H3K36me2 and DNA non-CpG methylation. Using mice with a conditional deletion in the catalytic domain of EZH1, we demonstrate that the maintenance of H3K27me3 in mature neurons depends on EZH1. Unexpectedly, an almost complete loss of H3K27me3 in postmitotic GCs induces minimal changes in gene expression and chromatin accessibility at 7 months of age. Using single-nucleus RNA sequencing (snRNAseq) from the mouse neocortex, we show that, similarly to GCs, the loss of EZH1-mediated H3K27me3 also has a minimal impact on cortical neuron gene expression. The amino acid composition of EZH1 suggests reduced sensitivity to H3K36 methylation, providing a potential basis for its activity in chromatin contexts that are not permissive for EZH2. Together, our results show that a postmitotic switch from EZH2 to EZH1 establishes novel chromatin domains in neurons with a minimal role in transcriptional maintenance.
