## Supplementary Table S2 for "Long-term maintenance of H3K27me3 in postmitotic neurons is dispensable for gene expression regulation"

### Sheet: Sheet1
Repeat_type	baseMean	log2FoldChange	lfcSE	stat	pvalue	padj
ARTEFACT	69.1588	5.76976	0.614639	9.38724	6.15959e-21	2.71022e-19
DNA/TcMar-Tigger	126.88	-0.309096	0.22941	-1.34735	0.177866	0.978265
DNA/hAT	2.38349	3.53463	1.83448	1.92678	0.0540072	0.978265
DNA/hAT-Charlie	969.642	0.267414	0.158053	1.69192	0.0906613	0.978265
LTR/ERV1	78654.5	-0.156855	0.0986364	-1.59024	0.111782	0.978265
LTR/ERVK	332117	-0.134605	0.0945664	-1.42339	0.154623	0.978265
LTR/ERVL	32922.5	0.141083	0.100751	1.40032	0.161419	0.978265
rRNA	1.00198e+07	-0.202538	0.115013	-1.761	0.0782376	0.978265
DNA	1.66325	0.409757	2.02093	0.202757	0.839325	0.986735
DNA/Kolobok	0.155719	0.755112	4.08047	0.185055	0.853186	0.986735
DNA/Merlin	0.327007	-0.206669	4.08047	-0.0506483	0.959606	0.986735
DNA/PIF-Harbinger	0.347737	-2.03165	4.04081	-0.502781	0.615118	0.986735
DNA/TcMar-Mariner	3.54545	-0.337067	1.1629	-0.28985	0.771931	0.986735
DNA/TcMar-Tc2	0.171288	-1.16844	4.08047	-0.28635	0.77461	0.986735
DNA/hAT-Ac	0.895632	1.92843	2.72218	0.708416	0.478687	0.986735
DNA/hAT-Blackjack	0.586284	2.58012	3.45822	0.746085	0.455616	0.986735
DNA/hAT-Tag1	0.309348	-0.206669	4.08047	-0.0506483	0.959606	0.986735
DNA/hAT-Tip100	3032.74	-0.0364667	0.137827	-0.264583	0.79133	0.986735
LINE/CR1	9.4166	0.182672	0.925982	0.197274	0.843613	0.986735
LINE/L1	524722	-0.0116609	0.0885156	-0.131738	0.895192	0.986735
LINE/L1-Tx1	0.689366	-0.0496824	2.98823	-0.016626	0.986735	0.986735
LINE/L2	58.4924	-0.215298	0.330622	-0.651192	0.514922	0.986735
LINE/RTE-X	0.586284	2.58012	3.45822	0.746085	0.455616	0.986735
LTR	640.126	0.0794197	0.14619	0.543265	0.586948	0.986735
LTR/DIRS	0.555758	-2.69661	3.53397	-0.763055	0.445431	0.986735
LTR/ERVL-MaLR	89465.9	0.0776977	0.0943725	0.823309	0.410332	0.986735
LTR/Gypsy	93.5941	0.0100204	0.270763	0.0370082	0.970478	0.986735
Retroposon/L1-dep	924.092	0.108849	0.118182	0.921026	0.357037	0.986735
SINE/5S-Deu-L2	0.342576	-2.01295	4.04253	-0.497943	0.618524	0.986735
SINE/7SL	209.438	0.157048	0.196291	0.800078	0.423666	0.986735
SINE/Alu	163697	-0.0124251	0.099718	-0.124602	0.900839	0.986735
SINE/B2	49578.3	0.0217675	0.104217	0.208868	0.834551	0.986735
SINE/B4	4699.79	-0.14184	0.112011	-1.2663	0.205406	0.986735
SINE/ID	538.234	0.196095	0.172155	1.13906	0.254677	0.986735
SINE/MIR	6910.97	-0.102749	0.106982	-0.960429	0.336839	0.986735
SINE/tRNA	19.449	-0.207675	0.535323	-0.387943	0.698059	0.986735
Satellite	27547.5	0.0847308	0.358301	0.236479	0.813061	0.986735
Satellite/Y-chromosome	93.1379	0.3482	0.335401	1.03816	0.299195	0.986735
Satellite/centromeric	2.7514	-0.0538293	2.00456	-0.0268534	0.978577	0.986735
Simple_repeat	1146.47	-0.0820495	0.127863	-0.641698	0.521069	0.986735
Unknown	81807.4	0.0211787	0.0976577	0.216866	0.828312	0.986735
scRNA	5163.67	-0.162994	0.149961	-1.0869	0.277079	0.986735
snRNA	275269	-0.100028	0.154502	-0.647419	0.517361	0.986735
tRNA	93.0132	-0.105508	0.249045	-0.423651	0.67182	0.986735
