## Supplementary Table S4 for "Long-term maintenance of H3K27me3 in postmitotic neurons is dispensable for gene expression regulation"

### Sheet: Sheet1
snRNAseq QC	CKO_1	CKO_2	CKO_3	CKO_4	WT_1	WT_2	WT_3	WT_4	Comments
Number of Reads	266203705	232507031	222341241	217969759	248874195	203889730	246518880	207574811	Total number of read pairs that were assigned to this library in demultiplexing.
Base of Reads(G)	79	69	66	65	74	61	73	62	Total base of read pairs that were assigned to this library in demultiplexing.
Valid Barcodes	0.909	0.866	0.869	0.867	0.928	0.858	0.923	0.874	Fraction of reads with barcodes that match the whitelist after barcode correction.
Sequencing Saturation	0.377	0.394	0.388	0.397	0.376	0.382	0.368	0.37	Fraction of confidently mapped, valid cell-barcode, valid UMI reads that had a non-unique (cell-barcode, UMI, gene).
Q30 Bases in Barcode	0.966	0.966	0.969	0.968	0.965	0.969	0.965	0.967	Fraction of cell barcode bases with Q-score >= 30, excluding very low quality/no-call (Q <= 2) bases from the denominator.
Q30 Bases in RNA Read	0.954	0.948	0.949	0.947	0.952	0.948	0.951	0.947	Fraction of RNA read bases with Q-score >= 30, excluding very low quality/no-call (Q <= 2) bases from the denominator.
Q30 Bases in UMI	0.966	0.963	0.967	0.965	0.962	0.966	0.962	0.964	Fraction of UMI bases with Q-score >= 30, excluding very low quality/no-call (Q <= 2) bases from the denominator.
Reads Mapped to Genome	0.924	0.925	0.928	0.924	0.931	0.924	0.94	0.929	Fraction of reads that mapped to the genome.
Reads Mapped Confidently to Genome	0.909	0.91	0.912	0.907	0.915	0.907	0.926	0.914	Fraction of reads that mapped uniquely to the genome. If a gene mapped to exonic loci from a single gene and also to non-exonic loci, it is considered uniquely mapped to one of the exonic loci.
Reads Mapped Confidently to Intergenic Regions	0.066	0.069	0.067	0.074	0.074	0.075	0.064	0.067	Fraction of reads that mapped uniquely to an intergenic region of the genome.
Reads Mapped Confidently to Intronic Regions	0.573	0.526	0.527	0.498	0.533	0.508	0.542	0.524	Fraction of reads that mapped uniquely to an intronic region of the genome.
Reads Mapped Confidently to Exonic Regions	0.269	0.314	0.318	0.336	0.308	0.324	0.32	0.323	Fraction of reads that mapped uniquely to an exonic region of the genome.
Reads Mapped Confidently to Transcriptome	0.575	0.596	0.611	0.593	0.613	0.584	0.67	0.609	Fraction of reads that mapped to a unique gene in the transcriptome. The read must be consistent with annotated splice junctions. These reads are considered for UMI counting.
Reads Mapped Antisense to Gene	0.264	0.241	0.231	0.238	0.225	0.245	0.189	0.234	Fraction of reads confidently mapped to the transcriptome, but on the opposite strand of their annotated gene.
Estimated Number of Cells	10309	10137	12028	10881	10158	10025	11699	11079	The number of barcodes associated with at least one cell.
Fraction Reads in Cells	0.647	0.605	0.624	0.6	0.605	0.594	0.61	0.614	The fraction of valid-barcode, confidently-mapped-to-transcriptome reads with cell-associated barcodes.
Mean Reads per Cell	25822	22936	18485	20032	24500	20338	21072	18736	The total number of sequenced reads divided by the number of barcodes associated with cell-containing partitions.
Total Genes Detected	25183	24633	24449	24337	24761	24296	24576	24369	The number of genes with at least one UMI count in any cell.
Median Genes per Cell	1967	1820	1632	1638	1917	1634	2024	1660	The median number of genes detected per cell-associated barcode. Detection is defined as the presence of at least 1 UMI count.
Median UMI Counts per Cell	4173	3692	3149	3148	4160	3159	4499	3210	The median number of UMI counts per cell-associated barcode.
Cells Retained after QC and Filtering	9649	9881	11312	10442	9410	9646	11028	10532	The number of barcodes retained after removing predicted ambient RNA, doublets, and mitochondrial content ≥ 1%.
Cells Retained after Cluster Annotation	6841	6591	9280	8801	6840	7078	8777	8517	The number of barcodes retained after removing ambiguous clusters.
