## Supplementary Table S5 for "Long-term maintenance of H3K27me3 in postmitotic neurons is dispensable for gene expression regulation"

### Sheet: Sheet1
qPCR primer sequences
Ezh1-F	CTTCCGATGTGGCCGGATG
Ezh1-R	CTTCCCTCGACGATCAGCC
Ezh2-F	ACTGCTTCCTACATCCCTTCC
Ezh2-R	GGGCGTTTAGGTGGTGTCTT
Gapdh-F	GCCTCGTCCCGTAGACAAAA
Gapdh-R	ATGAAGGGGTCGTTGATGGC
Hprt-F	CAGTCCCAGCGTCGTGATTA
Hprt-R	TGGCCTCCCATCTCCTTCAT
Pgk1-F	TTGGACAAGCTGGACGTGAA
Pgk1-R	AACGGACTTGGCTCCATTGT
